# An accessible platform to quantify oxygen diffusion in cell-laden hydrogels and its application to alginate-immobilized pancreatic beta cells

**DOI:** 10.1101/2024.09.16.611828

**Authors:** Kurtis S. Champion, Hamid Ebrahimi Orimi, Laurier Gauvin, Jonathan A. Brassard, Berit L. Strand, Richard L. Leask, Corinne A. Hoesli

## Abstract

Hydrogels are commonly used to immobilize mammalian cells, serving various purposes such as providing mechanical cues in three-dimensional cultures and acting as barriers for immunoprotection in transplantation. For instance, islet encapsulation holds promise in delivering insulin-producing cells for diabetes cellular therapy. Cell immobilization, by creating a barrier to bulk fluid motion, leads to diffusion-limited molecular transport and concentration gradients of nutrients such as oxygen being consumed by the immobilized cells. Oxygen mass transport models aid in designing immobilization strategies but rely on input parameters like oxygen diffusivity, often assumed rather than experimentally measured due to limited resources or expertise. We propose an accessible, cost-effective, and easy to operate system to experimentally determine the diffusion coefficient of cell-laden hydrogels, with application tested to alginate-immobilized pancreatic beta cell (MIN6). As compared to water, the oxygen diffusion coefficient was significantly reduced in alginate gels. The oxygen diffusion coefficient was inversely correlated with the dynamic loss modulus for gels with similar chemical composition, and significantly reduced when the alginate concentration was increased from 2% to 5%. The viability of immobilized MIN6 cells was highly dependent both on gel concentration and cell density, as predicted by Thiele modulus and effectiveness factor values calculated from measured oxygen diffusion coefficients. The proposed platform, combining a simple experimental setup and the use of dimensionless numbers, offers a straightforward means to predict maximal diffusion distances in cell immobilization strategies. This platform can be implemented in the rational design of cell encapsulation, immobilized cell culture, and tissue engineering strategies.
