## Supplementary material for "An accessible platform to quantify oxygen diffusion in cell-laden hydrogels and its application to alginate-immobilized pancreatic beta cells": COMSOL files: Pe_plot.csv

% Model	20221017_Boundary_condition_check_2D_fine.mph
% Version	COMSOL 6.1.0.252
% Date	Feb 17 2023, 13:11
% Dimension	1
% Nodes	1135
% Expressions	1
% Description	Line graph
% Arc length (mm)	Peclet Number (Pe)
0	-1.232027373164566E-16
0.024505531339140088	4.884828947103383E-4
0.049011062678280176	9.769657894211957E-4
0.07351659401742028	0.0014654486841317994
0.09802212535656035	0.0019539315788422262
0.1225276566957005	0.002442414473552756
0.14703318803484056	0.0029308973682639415
0.17153871937398066	0.0034193802629743824
0.1972513184109991	0.003822030395202512
0.22296391744801744	0.004224680527430552
0.2486765164850358	0.004627330659658606
0.27438911552205425	0.00502998079188669
0.30010171455907264	0.005432630924114564
0.3258143135960911	0.005835281056342701
0.3515269126331095	0.006237931188570818
0.3785499777654389	0.00657003078706336
0.4055730428977683	0.0069021303855558375
0.4325961080300978	0.007234229984048356
0.459619173162427	0.007566329582540855
0.48664223829475656	0.007898429181033341
0.5136653034270859	0.008230528779525863
0.5406883685594153	0.008562628378018425
0.5690886892302225	0.008903837622489839
0.5974890099010295	0.009245046866961272
0.6258893305718367	0.00958625611143275
0.6542896512426438	0.009927465355904093
0.6826899719134509	0.010268674600375555
0.711090292584258	0.010609883844846983
0.7394906132550652	0.010951093089318423
0.7693383825727707	0.011296341930546005
0.799186151890476	0.011641590771773704
0.8290339212081814	0.011986839613001295
0.8588816905258869	0.012332088454228982
0.8887294598435921	0.01267733729545656
0.9185772291612978	0.01302258613668423
0.948424998479003	0.013367834977911924
0.9797939870087623	0.013741722572445303
1.0111629755385214	0.01411561016697875
1.0425319640682806	0.014489497761512147
1.07390095259804	0.014863385356045677
1.1052699411277993	0.015237272950579155
1.1366389296575583	0.01561116054511252
1.1680079181873175	0.01598504813964597
1.2009756562794294	0.016396014756234905
1.233943394371541	0.016806981372823764
1.266911132463653	0.01721794798941265
1.2998788705557647	0.0176289146060016
1.3328466086478763	0.01803988122259037
1.3658143467399881	0.018450847839179243
1.3987820848320998	0.018861814455768292
1.4334300542429457	0.019323273232617524
1.4680780236537918	0.019784732009466878
1.5027259930646377	0.020246190786316332
1.5373739624754836	0.02070764956316551
1.5720219318863298	0.021169108340014925
1.6066699012971761	0.021630567116864174
1.6413178707080223	0.022092025893713542
1.6777317059871493	0.02261779498900373
1.7141455412662758	0.02314356408429399
1.750559376545403	0.023669333179584043
1.78697321182453	0.02419510227487436
1.823387047103657	0.024720871370164554
1.8598008823827838	0.02524664046545473
1.8962147176619113	0.025772409560744832
1.9344844178029892	0.026376706699675394
1.9727541179440675	0.02698100383860607
2.0110238180851465	0.027585300977536822
2.049293518226224	0.028189598116467464
2.0875632183673023	0.028793895255398248
2.125832918508381	0.029398192394328806
2.164102618649459	0.030002489533259583
2.20432276952823	0.030701292300501018
2.244542920407001	0.03140009506774267
2.2847630712857714	0.03209889783498392
2.324983222164543	0.0327977006022257
2.3652033730433133	0.033496503369467176
2.4054235239220843	0.03419530613670879
2.445643674800855	0.0348941089039503
2.487593231364335	0.03569876441418584
2.529542787927814	0.036503419924421354
2.5714923444912925	0.0373080754346571
2.6134419010547716	0.038112730944892606
2.655391457618252	0.038917386455128426
2.6973410141817302	0.03972204196536378
2.7392905707452098	0.04052669747559932
2.782191923722601	0.041434626034470096
2.825093276699993	0.04234255459334085
2.8679946296773835	0.043250483152211514
2.9108959826547744	0.04415841171108225
2.953797335632165	0.04506634026995291
2.9966986886095572	0.045974268828823536
3.039600041586948	0.046882197387694335
3.082916002196704	0.04789009449605331
3.126231962806459	0.04889799160441235
3.1695479234162147	0.0499058887127715
3.2128638840259702	0.05091378582113065
3.2561798446357253	0.05192168292948969
3.2994958052454817	0.052929580037848686
3.342811765855237	0.05393747714620791
3.386545733039778	0.05505007687185578
3.430279700224317	0.0561626765975034
3.4740136674088578	0.05727527632315132
3.5177476345933982	0.058387876048799296
3.5614816017779383	0.05950047577444716
3.6052155689624783	0.060613075500095016
3.6489495361470192	0.06172567522574287
3.693105543742893	0.0629482151805251
3.7372615513387673	0.06417075513530748
3.781417558934641	0.06539329509008965
3.8255735665305157	0.06661583504487197
3.86972957412639	0.06783837499965423
3.9138855817222638	0.06906091495443653
3.9580415893181384	0.07028345490921885
4.00262371008913	0.07161906713776875
4.04720583086012	0.07295467936631861
4.091787951631113	0.07429029159486857
4.136370072402103	0.0756259038234185
4.180952193173094	0.07696151605196834
4.2255343139440855	0.07829712828051827
4.270116434715076	0.07963274050906818
4.315128780727838	0.08108236960798944
4.3601411267406	0.08253199870691082
4.4051534727533594	0.08398162780583218
4.450165818766122	0.08543125690475346
4.495178164778882	0.08688088600367479
4.540190510791643	0.08833051510259605
4.585202856804404	0.08978014420151735
4.630649579807745	0.09134458697402084
4.676096302811086	0.09290902974652411
4.721543025814425	0.09447347251902759
4.766989748817766	0.09603791529153116
4.8124364718211075	0.09760235806403446
4.857883194824448	0.09916680083653784
4.903329917827788	0.10073124360904136
4.949215209635629	0.10241132127148894
4.995100501443464	0.10409139893393678
5.040985793251304	0.10577147659638418
5.086871085059143	0.1074515542588316
5.132756376866982	0.10913163192127939
5.178641668674821	0.11081170958372691
5.22452696048266	0.11249178724617481
5.2707384789143	0.11428091985361956
5.316949997345941	0.11607005246106405
5.3631615157775805	0.11785918506850884
5.4093730342092226	0.11964831767595319
5.455584552640863	0.12143745028339845
5.501796071072504	0.12322658289084264
5.548007589504145	0.12501571549828766
5.594321584207948	0.12690103362051341
5.64063557891175	0.12878635174273953
5.686949573615551	0.13067166986496567
5.733263568319355	0.13255698798719168
5.779577563023157	0.13444230610941835
5.825891557726958	0.13632762423164405
5.872205552430762	0.13821294235387008
5.918519824700906	0.1401837402485452
5.964834096971049	0.14215453814322024
6.011148369241193	0.1441253360378948
6.057462641511335	0.14609613393257032
6.103776913781481	0.14806693182724454
6.150091186051623	0.15003772972192056
6.196405458321767	0.15200852761659564
6.242719730591909	0.15405942122168415
6.289034002862052	0.15611031482677293
6.335348275132194	0.15816120843186154
6.381662547402338	0.16021210203695027
6.42797681967248	0.16226299564203986
6.474291091942623	0.16431388924712909
6.520605364212767	0.16636478285221856
6.566919636482909	0.16848843970440816
6.613233908753053	0.17061209655659734
6.6595481810231965	0.17273575340878708
6.70586245329334	0.17485941026097812
6.752176725563483	0.17698306711316678
6.7984909978336265	0.1791067239653572
6.84480527010377	0.1812303808175478
6.8911195423739136	0.1834187818107894
6.937433814644056	0.1856071828040297
6.983748086914199	0.18779558379727063
7.030062359184342	0.1899839847905111
7.076376631454486	0.1921723857837532
7.122690903724628	0.19436078677699564
7.169005175994772	0.1965491877702352
7.215319448264916	0.19879306164134575
7.261633720535059	0.20103693551245455
7.307947992805201	0.20328080938356402
7.354262265075346	0.20552468325467219
7.400576537345488	0.2077685571257821
7.446890809615633	0.21001243099689093
7.493205081885773	0.21225630486799954
7.539519354155919	0.21454968242830175
7.585833626426061	0.216843059988602
7.632147898696204	0.21913643754890355
7.678462170966347	0.22142981510920814
7.724776443236491	0.22372319266950896
7.771090715506633	0.226016570229811
7.8174049877767775	0.22830994779011335
7.86371926004692	0.2306444215607537
7.910033532317062	0.23297889533139282
7.956347804587205	0.23531336910203224
8.00266207685735	0.2376478428726719
8.048976349127491	0.23998231664331324
8.095290621397636	0.24231679041395063
8.141604893667779	0.244651264184591
8.187919165937924	0.2470179628235848
8.234233438208065	0.24938466146257812
8.280547710478208	0.2517513601015739
8.326861982748353	0.2541180587405654
8.373176255018496	0.25648475737956206
8.41949052728864	0.2588514560185547
8.465804799558782	0.2612181546575492
8.512119071828925	0.2636090444362128
8.558433344099072	0.2659999342148761
8.604747616369211	0.2683908239935388
8.651061888639354	0.27078171377219934
8.6973761609095	0.2731726035508638
8.743690433179646	0.2755634933295273
8.790004705449785	0.2779543831081891
8.836318977719932	0.2803624649582376
8.882633249990073	0.28277054680828556
8.928947522260218	0.2851786286583315
8.975261794530358	0.2875867105083793
9.021576066800503	0.2899947923584261
9.067890339070646	0.2924028742084741
9.114204611340789	0.29481095605852037
9.16051888361093	0.2972290693269289
9.206833155881075	0.2996471825953386
9.253147428151216	0.3020652958637459
9.299461700421359	0.3044834091321529
9.345775972691502	0.3069015224005626
9.392090244961645	0.3093196356689754
9.438404517231792	0.3117377489373831
9.484718789501931	0.3141578750974186
9.531033061772073	0.3165780012574571
9.577347334042217	0.3189981274174943
9.62366160631236	0.3214182535775344
9.669975878582502	0.32383837973756996
9.71629015085265	0.32625850589760724
9.762604423122792	0.328678632057646
9.80891869539294	0.33109256914278007
9.855232967663078	0.3335065062279143
9.90154723993322	0.33592044331304816
9.947861512203366	0.3383343803981823
9.99417578447351	0.34074831748331635
10.040490056743652	0.34316225456844857
10.086804329013795	0.3455761916535846
10.13311860128394	0.34797877371778024
10.179432873554084	0.3503813557819788
10.225747145824224	0.35278393784617434
10.272061418094367	0.3551865199103685
10.318375690364512	0.3575891019745673
10.364689962634657	0.35999168403876236
10.411004234904798	0.3623942661029598
10.457318507174945	0.3647789559391644
10.503632779445084	0.36716364577536725
10.549947051715229	0.3695483356115714
10.59626132398537	0.37193302544777423
10.642575596255515	0.37431771528398045
10.688889868525656	0.3767024051201843
10.7352041407958	0.37908709495638815
10.781518413065942	0.3814477066620268
10.827832685336086	0.38380831836766555
10.874146957606229	0.3861689300732989
10.920461229876372	0.38852954177893934
10.966775502146515	0.39089015348457407
11.01308977441666	0.39325076519021585
11.059404046686803	0.39561137689585146
11.105718318956947	0.39794178189020557
11.152032591227089	0.4002721868845611
11.198346863497232	0.40260259187891123
11.244661135767375	0.404932996873269
11.290975408037516	0.40726340186762494
11.337289680307661	0.4095938068619755
11.383603952577804	0.4119242118563302
11.429918224847949	0.4142203733244324
11.476232497118087	0.41651653479254036
11.522546769388233	0.4188126962606446
11.568861041658376	0.4211088577287461
11.615175313928523	0.42340501919685253
11.661489586198662	0.425701180664956
11.707803858468809	0.42799734213306184
11.754118130738952	0.43025457150007346
11.800432403009093	0.4325118008670864
11.846746675279237	0.4347690302340945
11.89306094754938	0.4370262596011066
11.93937521981952	0.4392834889681198
11.98568949208967	0.441540718335133
12.032003764359809	0.4437979477021449
12.078318036629954	0.44601166682634114
12.124632308900098	0.44822538595053835
12.170946581170238	0.4504391050747344
12.217260853440381	0.4526528241989288
12.263575125710528	0.45486654332312293
12.30988939798067	0.4570802624473233
12.35620367025081	0.45929398157152024
12.402517942520957	0.4614600750034446
12.448832214791098	0.46362616843536925
12.49514648706124	0.46579226186729394
12.541460759331382	0.467958355299219
12.587775031601527	0.4701244487311411
12.63408930387167	0.47229054216306987
12.680403576141813	0.4744566355949947
12.726717848411953	0.47657257883596355
12.773032120682098	0.47868852207693013
12.819346392952244	0.4808044653179022
12.865660665222387	0.4829204085588702
12.911974937492527	0.4850363517998404
12.958289209762672	0.4871522950408058
13.004603482032815	0.48926823828177524
13.050917754302962	0.491330928877559
13.097232026573103	0.4933936194733411
13.143546298843244	0.495456310069125
13.189860571113387	0.4975190006648993
13.236174843383536	0.49958169126068214
13.282489115653673	0.5016443818564619
13.328803387923818	0.5037070724522449
13.375117660193961	0.5057134387077967
13.421431932464106	0.507719804963352
13.467746204734246	0.5097261712189088
13.514060477004385	0.5117325374744701
13.560374749274532	0.5137389037300197
13.606689021544678	0.5157452699855756
13.653003293814816	0.5177516362411304
13.699317566084959	0.519699091472616
13.745631838355102	0.5216465467040963
13.791946110625249	0.5235940019355817
13.83826038289539	0.5255414571670656
13.884574655165533	0.5274889123985493
13.930888927435674	0.5294363676300331
13.97720319970582	0.5313838228615168
14.02351747197596	0.5332713135801053
14.069831744246104	0.5351588042986963
14.116146016516248	0.537046295017282
14.162460288786392	0.53893378573587
14.208774561056531	0.5408212764544609
14.255088833326676	0.5427087671730494
14.301403105596819	0.544596257891636
14.347717377866962	0.5464223733402482
14.394031650137103	0.5482484887888647
14.440345922407246	0.5500746042374753
14.48666019467739	0.5519007196860851
14.532974466947532	0.5537268351346978
14.579288739217674	0.5555529505833107
14.62560301148782	0.5573790660319231
14.671917283757967	0.5591422375622821
14.718231556028105	0.5609054090926419
14.764545828298248	0.5626685806230053
14.810860100568393	0.56443175215336
14.857174372838537	0.566194923683723
14.903488645108679	0.5679580952140814
14.949802917378822	0.5697212667444398
14.996117189648967	0.5714202755654212
15.042431461919112	0.5731192843864058
15.088745734189246	0.5748182932073785
15.135060006459394	0.5765173020283676
15.181374278729537	0.5782163108493457
15.227688550999682	0.5799153196703272
15.27400282326982	0.5816143284913117
15.320317095539965	0.5832491763733303
15.366631367810108	0.58488402425535
15.412945640080254	0.5865188721373735
15.459259912350392	0.588153720019395
15.505574184620535	0.5897885679014198
15.55188845689068	0.5914234157834383
15.598202729160828	0.5930582636654642
15.644517001430966	0.5946287120935436
15.690831273701113	0.5961991605216245
15.737145545971252	0.5977696089497078
15.783459818241395	0.5993400573777963
15.829774090511536	0.6009105058058724
15.876088362781687	0.60248095423396
15.92240263505183	0.6040514026620396
15.96871690732197	0.6055570757533646
16.01503117959211	0.6070627488446904
16.061345451862255	0.6085684219360095
16.107659724132397	0.6100740950273342
16.153973996402538	0.6115797681186534
16.200288268672683	0.6130854412099801
16.246602540942824	0.614591114301303
16.292916813212965	0.6160317855501459
16.33923108548311	0.6174724567989854
16.38554535775325	0.618913128047831
16.431859630023396	0.6203537992966714
16.478173902293538	0.6217944705455171
16.524488174563682	0.6232351417943518
16.570802446833827	0.624675813043196
16.61711671910397	0.6260521254474395
16.66343099137411	0.6274284378516756
16.709745263644255	0.6288047502559222
16.7560595359144	0.6301810626601609
16.80237380818454	0.6315573750644056
16.848688080454686	0.6329336874686388
16.895002352724827	0.6343099998728833
16.941316624994975	0.6356224312429057
16.987630897265113	0.6369348626129359
17.033945169535254	0.6382472939829591
17.080259441805403	0.6395597253529884
17.126573714075544	0.640872156723006
17.172887986345685	0.6421845880930428
17.21920225861583	0.6434970194630645
17.265516530885975	0.6447459069698294
17.31183080315612	0.6459947944765999
17.358145075426258	0.6472436819833676
17.404459347696402	0.6484925694901392
17.450773619966547	0.6497414569969091
17.49708789223669	0.6509903445036788
17.54340216450683	0.6522392320104484
17.589716436776975	0.6534249927848031
17.636030709047116	0.6546107535591583
17.682344981317264	0.655796514333512
17.728659253587402	0.6569822751078679
17.774973525857543	0.6581680358822138
17.82128779812769	0.6593537966565718
17.86760207039783	0.6605395574309256
17.91391634266797	0.6616632607880492
17.960230614938116	0.6627869641451807
18.006544887208257	0.6639106675023121
18.052859159478405	0.6650343708594316
18.099173431748547	0.6661580742165631
18.145487704018688	0.6672817775736947
18.191801976288833	0.6684054809308162
18.238116248558974	0.6694681036339766
18.284430520829115	0.6705307263371251
18.33074479309926	0.6715933490402854
18.377059065369405	0.672655971743436
18.423373337639546	0.6737185944465944
18.46968760990969	0.6747812171497409
18.516001882179832	0.6758438398528995
18.562316154449977	0.6768462471290885
18.60863042672012	0.677848654405277
18.65494469899026	0.6788510616814706
18.701258971260405	0.6798534689576541
18.74757324353055	0.6808558762338481
18.79388751580069	0.6818582835100419
18.840201788070836	0.6828606907862296
18.88651606034098	0.683803730987234
18.932830332611125	0.6847467711882388
18.979144604881263	0.6856898113892465
19.025458877151408	0.68663285159025
19.071773149421553	0.6875758917912477
19.118087421691694	0.6885189319922612
19.164401693961835	0.6894619721932707
19.210715966231984	0.6903468311661204
19.25703023850212	0.6912316901389699
19.30334451077227	0.6921165491118214
19.349658783042408	0.6930014080846767
19.39597305531255	0.6938862670575201
19.442287327582694	0.6947711260303799
19.488601599852835	0.695655985003223
19.53491587212298	0.6964836815638755
19.58123014439312	0.6973113781245136
19.627544416663266	0.6981390746851548
19.67385868893341	0.698966771245804
19.720172961203552	0.6997944678064432
19.766487233473693	0.700622164367082
19.812801505743842	0.7014498609277253
19.85911577801398	0.702221330581428
19.905430050284124	0.7029928002351264
19.951744322554266	0.7037642698888219
19.99805859482441	0.7045357395425275
20.04437286709456	0.7053072091962309
20.090687139364697	0.7060786788499266
20.137001411634834	0.7068501485036258
20.183315683904983	0.7075663469882671
20.229629956175124	0.7082825454729083
20.275944228445265	0.7089987439575494
20.322258500715414	0.7097149424421907
20.368572772985555	0.7104311409268318
20.4148870452557	0.7111473394114729
20.46120131752584	0.7118635378961141
20.507515589795986	0.7125256857390815
20.553829862066134	0.7131878335820485
20.600144134336272	0.7138499814250157
20.64645840660641	0.7145121292679829
20.69277267887656	0.71517427711095
20.739086951146703	0.7158364249539172
20.78540122341684	0.7164985727968843
20.831715495686986	0.7171077029078159
20.878029767957127	0.7177168330187473
20.924344040227272	0.7183259631296767
20.970658312497413	0.7189350932406103
21.016972584767554	0.7195442233515419
21.063286857037703	0.7201533534624734
21.10960112930784	0.7207624835734007
21.155915401577982	0.721319481141284
21.202229673848127	0.7218764787091589
21.248543946118264	0.722433476277033
21.294858218388416	0.7229904738449171
21.341172490658554	0.7235474714127952
21.3874867629287	0.7241044689806733
21.433801035198844	0.7246614665485513
21.480115307468985	0.7251671167285363
21.526429579739123	0.7256727669085211
21.57274385200928	0.726178417088504
21.619058124279412	0.7266840672684909
21.665372396549564	0.7271897174484757
21.711686668819702	0.7276953676284605
21.758000941089843	0.7282010178084454
21.80431521335999	0.7286562402378581
21.85062948563013	0.729111462667267
21.89694375790027	0.7295666850966758
21.943258030170416	0.7300219075260888
21.98957230244056	0.7304771299554996
22.03588657471071	0.7309323523849105
22.082200846980847	0.7313875748143254
22.128515119250988	0.7317932354971317
22.174829391521133	0.7321988961799468
22.221143663791278	0.7326045568627595
22.26745793606141	0.7330102175455722
22.31377220833156	0.7334158782283852
22.36008648060171	0.733821538911198
22.40640075287185	0.7342271995940107
22.45271502514199	0.7345840887603597
22.49902929741213	0.7349409779267133
22.54534356968228	0.7352978670930648
22.59165784195242	0.735654756259416
22.637972114222563	0.7360116454257674
22.68428638649271	0.7363685345921187
22.73060065876285	0.7367254237584743
22.77691493103299	0.7370341788953485
22.823229203303136	0.7373429340322329
22.869543475573277	0.7376516891691144
22.915857747843425	0.7379604443059937
22.96217202011356	0.738269199442873
23.008486292383704	0.7385779545797587
23.054800564653853	0.7388867097166403
23.10111483692399	0.7391479301469757
23.14742910919413	0.7394091505773114
23.193743381464277	0.739670371007647
23.240057653734418	0.7399315914379825
23.28637192600457	0.7401928118683182
23.33268619827471	0.7404540322986538
23.37900047054485	0.7407152527289895
23.425314742814997	0.7409294357464505
23.471629015085135	0.7411436187639117
23.517943287355276	0.7413578017813728
23.56425755962542	0.7415719847988339
23.61057183189557	0.7417861678162949
23.65688610416571	0.742000350833756
23.703200376435852	0.7422145338512212
23.749514648705993	0.7423821259736625
23.79582892097614	0.742549718096108
23.84214319324628	0.7427173102185516
23.888457465516428	0.7428849023409989
23.934771737786566	0.7430524944634445
23.98108601005671	0.7432200865858898
24.02740028232686	0.7433876787083352
24.073714554596997	0.7435089732273814
24.120028826867138	0.7436302677464234
24.166343099137283	0.7437515622654656
24.212657371407424	0.7438728567845116
24.25897164367757	0.7439941513035558
24.305285915947717	0.7441154458225999
24.351600188217855	0.7442367403416441
24.397914460488003	0.7443119694194286
24.44422873275814	0.7443871984972087
24.490543005028282	0.744462427574993
24.53685727729843	0.7445376566527734
24.58317154956857	0.7446128857305556
24.629485821838713	0.7446881148083379
24.675800094108855	0.7447633438861203
24.722114366379	0.7447927053579444
24.76842863864914	0.7448220668297731
24.81474291091928	0.7448514283015993
24.861057183189427	0.7448807897734258
24.907371455459575	0.7449101512452521
24.953685727729713	0.7449395127170785
24.999999999999854	0.7449688741889049
25.046314272270003	0.7449525173874562
25.09262854454014	0.7449361605860033
25.138942816810285	0.7449198037845522
25.185257089080427	0.7449034469831015
25.231571361350564	0.7448870901816507
25.277885633620716	0.7448707333801999
25.324199905890854	0.744854376578749
25.370514178160995	0.7447922614613124
25.41682845043114	0.7447301463438759
25.46314272270128	0.7446680312264414
25.509456994971423	0.7446059161090027
25.555771267241568	0.7445438009915663
25.602085539511716	0.7444816858741297
25.64839981178186	0.7444195707566931
25.694714084052002	0.7443114767019962
25.741028356322136	0.7442033826473058
25.78734262859228	0.7440952885926068
25.833656900862422	0.7439871945379142
25.879971173132567	0.7438791004832194
25.92628544540271	0.7437710064285246
25.97259971767285	0.7436629123738299
26.018913989943	0.7435086467371301
26.065228262213136	0.743354381100426
26.111542534483277	0.743200115463726
26.157856806753422	0.7430458498270219
26.204171079023563	0.74289158419032
26.250485351293705	0.742737318553618
26.29679962356385	0.742583052916916
26.34311389583399	0.7423824050217909
26.38942816810414	0.7421817571266592
26.435742440374277	0.7419811092315343
26.482056712644415	0.7417804613364068
26.528370984914563	0.7415798134412797
26.57468525718471	0.7413791655461522
26.62099952945485	0.741178517651025
26.667313801724994	0.740931111989188
26.71362807399513	0.740683706327351
26.75994234626528	0.7404363006655139
26.806256618535418	0.7401888950036768
26.85257089080556	0.7399414893418397
26.898885163075708	0.7396940836800027
26.945199435345845	0.7394466780181655
26.991513707615987	0.7391519006407185
27.03782797988613	0.7388571232632712
27.084142252156273	0.7385623458858263
27.13045652442642	0.738267568508377
27.17677079669656	0.73797279113093
27.2230850689667	0.7376780137534827
27.269399341236845	0.7373832363760358
27.315713613506986	0.7370405816471644
27.36202788577713	0.736697926918293
27.408342158047272	0.7363552721894197
27.454656430317414	0.7360126174605502
27.500970702587566	0.735669962731679
27.547284974857707	0.7353273080028077
27.59359924712784	0.7349846532739363
27.639913519397986	0.734593620895896
27.686227791668127	0.73420258851786
27.73254206393827	0.733811556139822
27.778856336208413	0.7334205237617837
27.825170608478555	0.7330294913837455
27.871484880748703	0.7326384590057073
27.91779915301884	0.7322474266276692
27.96411342528899	0.7318073583524473
28.010427697559127	0.7313672900772232
28.056741969829268	0.7309272218020033
28.103056242099417	0.7304871535267813
28.149370514369554	0.7300470852515595
28.195684786639703	0.7296070169763375
28.241999058909848	0.7291669487011153
28.28831333117999	0.7286768392299827
28.334627603450123	0.72818672975885
28.380941875720268	0.7276966202877172
28.42725614799041	0.7272065108165844
28.47357042026055	0.7267164013454517
28.519884692530695	0.7262262918743189
28.566198964800837	0.725736182403186
28.61251323707099	0.7251952475450643
28.658827509341123	0.7246543126869385
28.705141781611264	0.7241133778288169
28.75145605388141	0.723572442970691
28.79777032615155	0.7230315081125672
28.844084598421695	0.7224905732544433
28.890398870691836	0.7219496383963195
28.936713142961977	0.7213571065899225
28.983027415232126	0.7207645747835253
29.029341687502264	0.720172042977126
29.0756559597724	0.7195795111707312
29.12197023204255	0.7189869793643338
29.16828450431269	0.7183944475579367
29.214598776582832	0.7178019157515396
29.26091304885298	0.7171569036049782
29.30722732112312	0.7165118914584125
29.35354159339327	0.715866879311849
29.399855865663405	0.7152218671652857
29.446170137933546	0.7145768550187221
29.49248441020369	0.7139318428721586
29.538798682473832	0.7132868307255952
29.585112954743977	0.7125880304376846
29.631427227014118	0.7118892301497679
29.67774149928426	0.7111904298618573
29.724055771554408	0.7104916295739448
29.770370043824546	0.7097928292860323
29.816684316094687	0.7090940289981196
29.86299858836483	0.7083952287102071
29.90931286063498	0.707641712083933
29.955627132905114	0.7068881954576592
30.00194140517526	0.7061346788313853
30.0482556774454	0.7053811622051113
30.09456994971555	0.7046276455788373
30.140884221985687	0.7038741289525633
30.187198494255828	0.7031206123262893
30.233512766525976	0.7023115679441484
30.279827038796114	0.7015025235620035
30.32614131106626	0.7006934791798605
30.3724555833364	0.6998844347977176
30.41876985560654	0.6990753904155744
30.46508412787669	0.6982663460334314
30.511398400146827	0.6974573016512886
30.557712672416976	0.6965918646209914
30.604026944687114	0.6957264275906905
30.650341216957255	0.6948609905603935
30.696655489227396	0.6939955535300926
30.74296976149754	0.6931301164997935
30.789284033767682	0.6922646794694944
30.835598306037834	0.6913992424391934
30.881912578307976	0.6904759409467267
30.928226850578106	0.6895526394542547
30.974541122848255	0.6886293379617843
31.020855395118403	0.6877060364693136
31.06716966738854	0.6867827349768433
31.113483939658682	0.6858594334843728
31.159798211928823	0.6849361319919025
31.20611248419897	0.6839539942438959
31.25242675646911	0.6829718564958834
31.29874102873925	0.6819897187478768
31.345055301009396	0.6810075809998684
31.391369573279537	0.6800254432518598
31.437683845549678	0.6790433055038515
31.483998117819823	0.6780611677558427
31.530312390089964	0.6770193451254409
31.57662666236011	0.6759775224950371
31.62294093463025	0.6749356998646392
31.66925520690039	0.6738938772342355
31.715569479170536	0.6728520546038338
31.761883751440678	0.6718102319734319
31.808198023710826	0.67076840934303
31.854512295980964	0.6696661421525939
31.900826568251105	0.6685638749621613
31.947140840521257	0.6674616077717268
31.99345511279139	0.6663593405812924
32.03976938506154	0.6652570733908577
32.086083657331685	0.6641548062004232
32.13239792960184	0.6630525390099888
32.17871220187197	0.6618883821188108
32.22502647414211	0.6607242252276272
32.271340746412264	0.6595600683364511
32.31765501868239	0.6583959114452698
32.36396929095253	0.6572317545540899
32.41028356322268	0.65606759766291
32.456597835492815	0.6549034407717302
32.50291210776296	0.6536766686096709
32.54922638003311	0.6524498964476076
32.59554065230324	0.6512231242855465
32.64185492457339	0.6499963521234852
32.68816919684353	0.6487695799614238
32.73448346911367	0.6475428077993628
32.78079774138381	0.6463160356373016
32.82711201365396	0.6450261760199258
32.87342628592411	0.6437363164025504
32.91974055819424	0.6424464567851751
32.96605483046439	0.6411565971677995
33.01236910273453	0.6398667375504238
33.05868337500467	0.6385768779330487
33.104997647274814	0.6372870183156711
33.15131191954496	0.6359337811352935
33.1976261918151	0.6345805439549124
33.24394046408524	0.6332273067745291
33.29025473635539	0.6318740695941478
33.336569008625524	0.6305208324137662
33.38288328089566	0.6291675952333853
33.429197553165814	0.6278143580530035
33.47551182543596	0.6263965502997603
33.5218260977061	0.6249787425465189
33.56814036997624	0.6235609347932808
33.61445464224639	0.6221431270400375
33.660768914516524	0.6207253192867961
33.70708318678667	0.6193075115335545
33.75339745905681	0.617889703780313
33.79971173132695	0.6164071004725512
33.846026003597096	0.6149244971647894
33.89234027586724	0.6134418938570273
33.93865454813738	0.6119592905492657
33.98496882040752	0.6104766872415035
34.03128309267767	0.6089940839337415
34.077597364947806	0.6075114806259798
34.12391163721795	0.6059641987837188
34.170225909488096	0.6044169169414544
34.21654018175823	0.6028696350991919
34.26285445402838	0.6013223532569291
34.30916872629852	0.5997750714146665
34.355482998568675	0.5982277895724035
34.401797270838806	0.5966805077301377
34.44811154310895	0.5950689621659171
34.494425815379095	0.593457416601693
34.54074008764923	0.5918458710374696
34.58705435991938	0.5902343254732456
34.63336863218952	0.5886227799090216
34.67968290445966	0.5870112343447976
34.725997176729805	0.585399688780572
34.77231144899995	0.5837232919970795
34.81862572127009	0.5820468952135841
34.86493999354023	0.5803704984300867
34.91125426581038	0.578694101646591
34.95756853808052	0.5770177048630951
35.00388281035066	0.5753413080795995
35.05019708262081	0.5736649112961033
35.09651135489096	0.5719243218264118
35.14282562716109	0.5701837323567216
35.18913989943123	0.5684431428870347
35.23545417170138	0.5667025534173427
35.281768443971515	0.5649619639476527
35.32808271624166	0.5632213744779624
35.374396988511805	0.561480785008272
35.42071126078194	0.5596770049033885
35.46702553305209	0.5578732247985045
35.51333980532223	0.5560694446936206
35.55965407759237	0.5542656645887372
35.605968349862515	0.5524618844838532
35.65228262213267	0.5506581043789691
35.6985968944028	0.5488543242740859
35.74491116667294	0.54698884274793
35.79122543894309	0.5451233612217712
35.83753971121324	0.5432578796956153
35.88385398348336	0.541392398169457
35.930168255753514	0.5395269166432993
35.97648252802366	0.537661435117142
36.0227968002938	0.5357959535909816
36.06911107256394	0.5338692044961137
36.11542534483409	0.531942455401243
36.161739617104224	0.5300157063063722
36.20805388937437	0.5280889572115013
36.25436816164452	0.5261622081166296
36.30068243391465	0.5242354590217594
36.3469967061848	0.5223087099268883
36.39331097845494	0.5203226172615936
36.439625250725086	0.5183365245962956
36.48593952299522	0.5163504319309982
36.53225379526537	0.5143643392657029
36.57856806753552	0.5123782466004067
36.62488233980565	0.5103921539351105
36.671196612075796	0.508406061269814
36.71751088434594	0.5063629295414062
36.76382515661608	0.5043197978130002
36.810139428886224	0.5022766660845968
36.85645370115637	0.5002335343561889
36.902767973426506	0.49819040262778297
36.94908224569665	0.4961472708993765
36.995396517966796	0.4941041391709687
37.041710790236934	0.4920067192438923
37.08802506250707	0.4899092993168141
37.13433933477722	0.48781187938973547
37.18065360704736	0.4857144594626574
37.22696787931751	0.48361703953557866
37.27328215158766	0.48151961960850037
37.31959642385781	0.47942219968142213
37.36591069612794	0.4772720049329464
37.41222496839809	0.4751218101844729
37.45853924066822	0.4729716154360005
37.50485351293836	0.47082142068752486
37.551167785208506	0.46867122593905053
37.59748205747865	0.4665210311905759
37.64379632974879	0.4643708364420993
37.69011060201893	0.46217143433175545
37.73642487428908	0.4599720322214089
37.782739146559216	0.45777263011106273
37.82905341882936	0.45557322800071626
37.875367691099505	0.45337382589036973
37.92168196336965	0.4511744237800231
37.96799623563979	0.44897502166967723
38.01431050790993	0.4467305704412232
38.060624780180085	0.44448611921276693
38.106939052450215	0.44224166798431214
38.15325332472036	0.43999721675585707
38.199567596990505	0.437752765527402
38.24588186926064	0.4355083142989475
38.29219614153079	0.43326386307049214
38.33851041380093	0.4309789946475123
38.38482468607107	0.42869412622453423
38.431138958341215	0.42640925780155814
38.47745323061136	0.4241243893785782
38.5237675028815	0.4218395209556002
38.57008177515164	0.41955465253262136
38.61639604742179	0.41726978410964183
38.662710319691925	0.41494769131979947
38.70902459196207	0.41262559852995695
38.75533886423222	0.4103035057401129
38.80165313650237	0.40798141295026824
38.847967408772504	0.4056593201604245
38.89428168104265	0.4033372273705805
38.9405959533128	0.4010151345807368
38.98691022558293	0.39866099313560843
39.03322449785307	0.39630685169048185
39.079538770123214	0.3939527102453549
39.12585304239335	0.39159856880022614
39.1721673146635	0.3892444273550981
39.21848158693364	0.3868902859099699
39.26479585920378	0.3845361444648403
39.31111013147393	0.3821556745364453
39.357424403744076	0.3797752046080464
39.403738676014214	0.37739473467964896
39.45005294828435	0.3750142647512513
39.4963672205545	0.37263379482285325
39.54268149282465	0.37025332489445567
39.58899576509477	0.3678728549660586
39.63531003736493	0.36547237040524383
39.681624309635076	0.36307188584443023
39.72793858190521	0.3606714012836167
39.77425285417535	0.35827091672280276
39.820567126445496	0.3558704321619886
39.866881398715634	0.3534699476011754
39.91319567098578	0.3510694630403613
39.95950994325593	0.3486537467745595
40.00582421552606	0.3462380305087579
40.052138487796206	0.34382231424295845
40.09845276006635	0.34140659797715595
40.14476703233649	0.33899088171135494
40.191081304606634	0.33657516544555344
40.23739557687678	0.33415944917975204
40.28370984914694	0.3317353348590035
40.330024121417054	0.3293112205382561
40.376338393687206	0.32688710621750744
40.42265266595736	0.32446299189675926
40.46896693822749	0.32203887757601124
40.51528121049763	0.31961476325526317
40.56159548276778	0.31719064893451454
40.60790975503792	0.31476564178339594
40.65422402730806	0.312340634632278
40.700538299578206	0.30991562748115836
40.74685257184834	0.3074906203300399
40.79316684411849	0.30506561317892095
40.83948111638864	0.3026406060278019
40.88579538865878	0.3002155988766832
40.93210966092892	0.2977976698822497
40.97842393319907	0.2953797408878144
41.02473820546921	0.29296181189338133
41.071052477739336	0.290543882898948
41.11736675000949	0.28812595390451334
41.16368102227964	0.28570802491007946
41.20999529454977	0.28329009591564575
41.25630956681992	0.2808856005095575
41.30262383909006	0.2784811051034687
41.3489381113602	0.2760766096973797
41.39525238363034	0.2736721142912923
41.44156665590049	0.27126761888520295
41.487880928170625	0.2688631234791148
41.53419520044077	0.2664586280730268
41.58050947271092	0.2640756058750122
41.62682374498105	0.2616925836770037
41.67313801725119	0.25930956147899076
41.71945228952134	0.25692653928097764
41.765766561791494	0.254543517082966
41.812080834061625	0.2521604948849545
41.85839510633178	0.24977747268694153
41.90470937860192	0.2474244336776669
41.95102365087205	0.24507139466839087
41.9973379231422	0.24271835565911526
42.04365219541234	0.2403653166498395
42.08996646768248	0.2380122776405623
42.136280739952625	0.2356592386312884
42.18259501222278	0.23330619962201193
42.22890928449291	0.23099189252184563
42.275223556763045	0.22867758542167765
42.3215378290332	0.22636327832151143
42.36785210130334	0.2240489712213414
42.41416637357348	0.22173466412117412
42.46048064584363	0.21942035702100596
42.506794918113776	0.21710604992083843
42.55310919038391	0.21483740034034388
42.59942346265405	0.21256875075984774
42.64573773492421	0.21030010117935252
42.692052007194334	0.20803145159885586
42.73836627946448	0.20576280201835964
42.784680551734624	0.2034941524378646
42.83099482400476	0.2012255028573679
42.8773090962749	0.1990106682638639
42.92362336854505	0.19679583367035813
42.96993764081519	0.1945809990768538
43.016251913085334	0.19236616448334795
43.062566185355486	0.19015132988984362
43.108880457625624	0.18793649529633816
43.15519472989577	0.1857216607028325
43.201509002165906	0.18356925898040657
43.24782327443606	0.18141685725797876
43.29413754670619	0.17926445553555306
43.340451818976334	0.17711205381312553
43.386766091246486	0.1749596520906985
43.433080363516616	0.17280725036827188
43.479394635786754	0.17065484864584507
43.525708908056906	0.16857318813352323
43.572023180327044	0.16649152762120187
43.61833745259719	0.16440986710888114
43.66465172486734	0.16232820659655978
43.71096599713747	0.16024654608423916
43.75728026940762	0.15816488557191777
43.80359454167776	0.15608322505959646
43.849908813947906	0.15407875709700616
43.89622308621804	0.15207428913441573
43.94253735848819	0.15006982117182646
43.98885163075834	0.14806535320923608
44.03516590302847	0.146060885246646
44.08148017529862	0.1440564172840558
44.127794447568775	0.14205194932146611
44.174108442272654	0.1401317130773086
44.220422436976534	0.13821147683315
44.26673643168043	0.1362912405889919
44.31305042638431	0.13437100434483473
44.359364421088195	0.1324507681006769
44.40567841579209	0.13053053185651847
44.45199241049597	0.12861029561236093
44.4982039289276	0.12678527560365777
44.54441544735923	0.12496025559495447
44.590626965790854	0.12313523558625124
44.63683848422248	0.12131021557754898
44.683050002654106	0.11948519556884594
44.72926152108575	0.1176601755601422
44.775473039517365	0.11583515555143964
44.8213583313252	0.11411886999218702
44.86724362313306	0.11240258443293379
44.913128914940884	0.11068629887368124
44.95901420674871	0.10897001331442809
45.00489949855657	0.10725372775517504
45.0507847903644	0.10553744219592189
45.09667008217224	0.10382115663666916
45.14211680517558	0.10221953098021447
45.18756352817892	0.10061790532376005
45.23301025118225	0.09901627966730543
45.278456974185595	0.09741465401085056
45.32390369718893	0.09581302835439584
45.36935042019226	0.09421140269794141
45.4147971431956	0.09260977704148686
45.45980948920837	0.09112383067333789
45.50482183522112	0.08963788430518911
45.54983418123387	0.08815193793704096
45.59484652724663	0.08666599156889185
45.63985887325938	0.085180045200744
45.68487121927215	0.08369409883259464
45.7298835652849	0.08220815246444609
45.77446568605589	0.08083707768848633
45.81904780682691	0.07946600291252633
45.86362992759789	0.07809492813656661
45.90821204836888	0.07672385336060672
45.95279416913987	0.07535277858464702
45.99737628991088	0.0739817038086871
46.04195841068187	0.07261062903272708
46.086114418277745	0.07135375969771711
46.130270425873626	0.0700968903627073
46.17442643346949	0.06884002102769718
46.21858244106535	0.0675831516926877
46.26273844866123	0.0663262823576774
46.30689445625711	0.06506941302266703
46.35105046385298	0.06381254368765718
46.39478443103752	0.06266683044542887
46.43851839822206	0.06152111720320055
46.48225236540661	0.06037540396097204
46.525986332591145	0.059229690718743955
46.5697202997757	0.058083977476515246
46.61345426696024	0.056938264234287016
46.65718823414478	0.05579255099205839
46.70050419475454	0.05475320319502054
46.74382015536429	0.05371385539798264
46.78713611597404	0.0526745076009445
46.83045207658379	0.05163515980390665
46.87376803719354	0.05059581200686902
46.9170839978033	0.04955646420983056
46.96039995841305	0.04851711641279295
47.003301311390445	0.047579736403178426
47.04620266436783	0.04664235639356417
47.08910401734522	0.04570497638395013
47.132005370322624	0.04476759637433529
47.17490672330002	0.04383021636472088
47.217808076277414	0.04289283635510654
47.2607094292548	0.04195545634549219
47.30265898581828	0.041123581642123284
47.34460854238177	0.040291706938754154
47.38655809894524	0.03945983223538541
47.42850765550871	0.03862795753201658
47.4704572120722	0.0377960828286473
47.51240676863567	0.03696420812527848
47.55435632519915	0.036132333421909434
47.594576476077926	0.03540934656189058
47.63479662695671	0.034686359701871394
47.67501677783548	0.03396337284185273
47.71523692871424	0.03324038598183377
47.755457079593015	0.032517399121814936
47.795677230471796	0.031794412261795774
47.83589738135056	0.03107142540177703
47.87416708149164	0.03044545507861906
47.912436781632714	0.029819484755461156
47.95070648177381	0.029193514432302444
47.98897618191486	0.02856754410914503
48.027245882055944	0.027941573785986717
48.06551558219701	0.027315603462828974
48.103785282338094	0.02668963313967076
48.14019911761722	0.026144704551588835
48.176612952896356	0.025599775963507546
48.21302678817547	0.025054847375425796
48.24944062345459	0.024509918787344338
48.28585445873374	0.023964990199262216
48.32226829401286	0.02342006161118026
48.35868212929198	0.022875133023098848
48.393330098702826	0.022396146563885222
48.42797806811368	0.02191716010467142
48.46262603752452	0.021438173645458067
48.49727400693537	0.020959187186244458
48.53192197634621	0.020480200727031113
48.56656994575707	0.02000121426781726
48.60121791516791	0.01952222780860376
48.63418565326002	0.019096602319510214
48.667153391352116	0.018670976830417085
48.700121129444234	0.018245351341323435
48.73308886753635	0.017819725852229965
48.76605660562846	0.01739410036313626
48.79902434372056	0.016968474874042783
48.83199208181267	0.016542849384949147
48.863361070342435	0.016155948836087168
48.894730058872206	0.0157690482872247
48.92609904740196	0.01538214773836233
48.95746803593172	0.014995247189500308
48.98883702446148	0.014608346640638129
49.020206012991245	0.014221446091775735
49.05157500152101	0.013834545542913551
49.08142277083871	0.013477323430981025
49.11127054015642	0.01312010131904844
49.141118309474116	0.012762879207115897
49.170966078791814	0.012405657095183585
49.20081384810953	0.012048434983250735
49.23066161742723	0.01169121287131821
49.260509386744936	0.011333990759385798
49.28890970741574	0.010980630819912487
49.317310028086546	0.010627270880439379
49.34571034875736	0.010273910940966247
49.37411066942816	0.009920551001493147
49.40251099009899	0.009567191062019816
49.43091131076979	0.00921383112254664
49.45931163144059	0.00886047118307347
49.48633469657292	0.008513971979946796
49.513357761705244	0.008167472776819892
49.54038082683757	0.007820973573693166
49.56740389196991	0.007474474370566353
49.594426957102236	0.00712797516743941
49.621450022234576	0.0067814759643126535
49.64847308736689	0.006434976761185867
49.674185686403916	0.006021582798266782
49.69989828544093	0.005608188835347848
49.72561088447796	0.005194794872428517
49.75132348351497	0.004781400909509779
49.77703608255199	0.004368006946590447
49.80274868158901	0.003954612983671567
49.82846128062603	0.003541219020752689
49.85296681196516	0.0030353305892164275
49.8774723433043	0.002529442157680694
49.90197787464344	0.0020235537261439245
49.926483405982566	0.0015176652946087713
49.95098893732173	0.0010117768630729146
49.97549446866088	5.058884315364362E-4
50	3.775006329922279E-17
